# Systematic discovery of TIR-based immune signaling systems in bacteria

**DOI:** 10.64898/2025.12.03.692087

**Authors:** Erez Yirmiya, Azita Leavitt, Bohdana Hurieva, Alla H. Falkovich, Nathalie Béchon, François Rousset, Ilya Osterman, Rotem Sorek

## Abstract

Toll/interleukin-1 receptor (TIR) domains are important for immune signaling across humans, plants and bacteria. These domains were recently found to produce immune signaling molecules in plant immunity as well as in a family of bacterial defense systems called Thoeris. Here, we systematically scanned bacterial defense islands to identify anti-phage defense systems involving TIR-mediated signaling. We detected numerous configurations of such systems in bacterial genomes, involving ∼30 different protein effectors predicted to respond to TIR-produced immune signals. We experimentally verified 15 new TIR-containing systems, showing that they provide defense against phages through effector protein domains not previously known as associated with immunity. Further biochemical analyses revealed bacterial Thoeris systems that generate 2′cADPR, an immune signaling molecule central to plant immunity. We also discover multiple types of Thoeris that drive antiphage defense via canonical cADPR, a signaling molecule known to mediate human innate immunity. Our studies show that TIR-based immune signaling systems exist in at least 8% of bacterial genomes, and suggest conservation of TIR-derived immune signals across the tree of life.
