## Supplementary material for "Systematic discovery of TIR-based immune signaling systems in bacteria": Table S2

### Sheet: S2
Organism	TIR IMG gene ID	Effector IMG gene ID	Effector annotation	System Type	Model organism for testing	Defense	Phage used to activate ThsB signaling	Lysate collection time for signal characterization
3300025731, Gammaproteobacteria scaffold	Ga0209396_100023224	Ga0209396_100023225	DUF6650 and TM	VI	E. coli MG1655	Yes	SECphi18	100 min
Escherichia coli S1	2719191281	2719191282	DUF6650 and TM	VI	E. coli MG1655	Yes	SECphi18	100 min
Escherichia coli ACN001	2638504641	2638504642	DUF6650 and TM	VI	E. coli MG1655	Yes	T7	40 min
3300002224, Alteromonadales scaffold	M1t6BS2105N_136545923	M1t6BS2105N_136545922	SLATT	VII	E. coli MG1655	Yes	SECphi18	100 min
Pseudohongiella nitratireducens SCS-111	2745918373	2745918372	SLATT	VII	E. coli MG1655	Yes	SECphi18	100 min
Yersinia enterocolitica Ye11102_2	2658136733	2658136732	CMP hydrolase and TPR	VIII	E. coli MG1655	Yes	T6	100 min
3300028601, Pseudomonas scaffold	Ga0265295_1000171126	Ga0265295_1000171125	CMP hydrolase and TPR	VIII	E. coli MG1655	Yes	T2	60 min
3300010340, Actinobacteria scaffold	Ga0116250_1000202814	Ga0116250_1000202813	HIT hydrolase	XI	E. coli MG1655	Yes	SECphi18	100 min
Vibrio sp. JCM 19052	2611628340	2611628341	Ion channel	X	E. coli MG1655	Toxic - not tested
Vibrio cholerae ZWU0020	2705598497	2705598496	DUF2270	V	E. coli MG1655	No
3300027386, Vibrio scaffold	Ga0209021_100090619	Ga0209021_100090620	Ion channel	X	E. coli MG1655	No
Pseudomonas veronii R4	2621299784	2621299785	SLOG Patatin		E. coli MG1655	No
3300021520, Proteobacteria scaffold	Ga0194053_1000023330	Ga0194053_1000023329	SLOG Patatin		E. coli MG1655	No
Streptomyces sp. GKU 895	2862473380	2862473379	SLOG and 4TM		E. coli MG1655	No
Candidatus Nitrospira nitrosa COMA1	2691454909	2691454910	SLOG and 4TM		E. coli MG1655	No
Sinomonas atrocyanea KCTC 3377	2684853413	2684853414	HIT hydrolase	XI	E. coli MG1655	No
Bacillus cereus VD021	2538300521	2538300522	TIR and SLOG	IX	B. subtilis BEST7003	Yes	SP82G	120 min
Bacillus thuringiensis DAR 81934	2624526259	2624526260	DUF2270	V	B. subtilis BEST7003	Yes	SPO1L4	120 min
Bacillus sp. 1NLA3E	2506742000	2506742001	DUF2270	V	B. subtilis BEST7003	Yes	SPO1L2	120 min
3300006910, Baccilus scaffold	Ga0102589_100169733	Ga0102589_100169732	DUF6650	VI	B. subtilis BEST7003	Yes	SP82G	120 min
3300030497, Bacillus scaffold	Ga0268252_100005631	Ga0268252_100005630	DUF6650	VI	B. subtilis BEST7003	Yes	SP82G	120 min
Bacillus licheniformis SCCB 37	2850952263	2850952262	SLATT	VII	B. subtilis BEST7003	Yes	SBSphiC	120 min
Bacillus sp. BH32	8023446599	8023446598	Ion channel	X	B. subtilis BEST7003	Yes	SBSphiJ	120 min
Paenibacillus macerans 8244	2639430608;2639430606	2639430607	TIR and SLOG	IX	B. subtilis BEST7003	No
Bacillus marinisedimentorum NC2-31	2745827903	2745827904	DUF6650 and TM	VI	B. subtilis BEST7003	No
Bacillus pseudomycoides AFS077577	2826857833	2826857834	DUF6650	VI	B. subtilis BEST7003	No
Bacillus sp. PvP124	2923628127	2923628128	SLATT	VII	B. subtilis BEST7003	No
Bacillus nitratireducens BM02	8055930467	8055930468	SLATT	VII	B. subtilis BEST7003	No
Bacillus sp. P003	2769293064	2769293065	SLATT	VII	B. subtilis BEST7003	No
Bacillus cereus Q1	643630789	643630790	Ion channel	X	B. subtilis BEST7003	No
