## Supplementary material for "Systematic discovery of TIR-based immune signaling systems in bacteria": Table S4

### Sheet: S4
Accession ID	Source	Protein structure solved or predicted	TIR domain start position	TIR domain end position
1fyw	PDB	Solved	636	784
1t3g	PDB	Solved	403	561
2506742000	IMG	Predicted	42	155
2538300521	IMG	Predicted	1	258
2540721045	IMG	Predicted	47	156
2600496628	IMG	Predicted	1	123
2624526259	IMG	Predicted	1	252
2638504641	IMG	Predicted	1	184
2638558788	IMG	Predicted	1	257
2658136733	IMG	Predicted	1	137
2719191281	IMG	Predicted	1	182
2745918373	IMG	Predicted	1	144
2850952263	IMG	Predicted	2	134
2j67	PDB	Solved	628	776
3h16	PDB	Solved	163	298
3hyn	PDB	Solved	3	188
3j0a	PDB	Solved	692	837
3jrn	PDB	Solved	7	171
3ozi	PDB	Solved	34	203
3ub4	PDB	Solved	79	221
4c6r	PDB	Solved	15	176
4c6s	PDB	Solved	8	149
4lqc	PDB	Solved	118	253
4om7	PDB	Solved	640	782
4w8h	PDB	Solved	94	220
5for	PDB	Solved	6	139
5ku7	PDB	Solved	22	192
5teb	PDB	Solved	89	254
5tec	PDB	Solved	10	175
6lhy	PDB	Solved	3	192
6o0w	PDB	Solved	23	191
6wt7	PDB	Solved	31	162
7beq	PDB	Solved	159	296
7dfv	PDB	Solved	85	248
7fcc	PDB	Solved	403	548
7fch	PDB	Solved	406	560
7fcj	PDB	Solved	180	327
7fd3	PDB	Solved	400	559
7jlx	PDB	Solved	11	176
7nuw	PDB	Solved	636	777
7qqk	PDB	Solved	11	163
7un8	PDB	Solved	2	145
7uxr	PDB	Solved	155	293
7vu8	PDB	Solved	59	228
7xoz	PDB	Solved	2	166
7ylf	PDB	Solved	704	850
7ylg	PDB	Solved	705	850
8023446599	IMG	Predicted	5	144
8d0j	PDB	Solved	561	700
8g83	PDB	Solved	132	269
8i88	PDB	Solved	1	139
8ifl	PDB	Solved	2	141
Ga0102589_100169733	IMG	Predicted	30	165
Ga0209396_100023224	IMG	Predicted	15	150
Ga0265295_1000171126	IMG	Predicted	5	132
Ga0268252_100005631	IMG	Predicted	26	157
M1t6BS2105N_136545923	IMG	Predicted	5	129
